# Life Cycle and Morphogenetic Differentiation in Heteromorphic Cell Types of a Cosmopolitan Marine Microalga

**DOI:** 10.1101/2024.07.03.601694

**Authors:** Laurie Bousquet, Shai Fainsod, Johan Decelle, Omer Murik, Fabien Chevalier, Benoit Gallet, Rachel Templin, Yannick Schwab, Yoav Avrahami, Gil Koplovitz, Chuan Ku, Miguel J. Frada

## Abstract

- *Gephyrocapsa huxleyi* is a prevalent, bloom-forming phytoplankton species in the oceans. It exhibits a complex haplo-diplontic life cycle, featuring a diploid-calcified phase, a haploid phase, and a third ’decoupled’ phase produced during viral infection. Decoupled cells display a haploid-like phenotype, but are diploid.
- Here, we investigated the fate of decoupled cells during culture observations and we compared the transcriptome profiles and the cellular ultrastructure of the three cell types.
- We found that decoupled cells can revert to the calcified form in the absence of viral pressure, revealing the transient nature of this cell type. Ultrastructural analyses showed distinct nuclear organisation with variations in chromatin volume. Transcriptomic analyses revealed gene expression patterns specific to each life phase. These included multiple regulatory functions in chromatin remodelling, broader epigenetic mechanisms and life cycling, which likely contributed to cell differentiation. Finally, the exploration of available host-virus transcriptomes supports life cycle transition during viral infection.
- This study provides cellular and molecular foundations for nuclear remodelling and cell differentiation in coccolithophores and the identification of gene markers for studying coccolithophore life cycles in natural populations.
