## Supplementary material for "Life Cycle and Morphogenetic Differentiation in Heteromorphic Cell Types of a Cosmopolitan Marine Microalga": Table_S1: Table_S1.xlsx

### Sheet: Growth, FvFm
Table S1: Cell density and maximum photochemical quantum yields of PSII measurements
	Time (hours)
Cell density	0	24	43	48
10A	80445	167385	298515	263135
10A	73395	164735	285050	265045
10A	75667	165560	297800	265020
12A	57760	115015	166265	146450
12A	55490	108840	164535	146850
12A	56395	109866	165460	146670
1216	57680	132870	393455	308695
1216	71015	137855	382750	328590
1216	63505	132735	381020	306700
Fv/Fm
10A	0.822	0.818	0.79	0.802
10A	0.837	0.803	0.8	0.811
10A	0.825	0.811	0.812	0.808
12A	0.837	0.807	0.783	0.806
12A	0.83	0.805	0.784	0.81
12A	0.827	0.81	0.801	0.802
1216	0.828	0.804	0.786	0.85
1216	0.829	0.797	0.795	0.792
1216	0.82	0.81	0.802	0.832
