## Supplementary material for "Life Cycle and Morphogenetic Differentiation in Heteromorphic Cell Types of a Cosmopolitan Marine Microalga": Table_S2: Table_S2.xlsx

### Sheet: primers
Table S2: RT-qPCR primers and results
transcript_id	life_phase_specificity	forward_primer	F_oligo (5'-3')	revese_primer	R_oligo (5'-3')
LP_trans_c0_g13125	haploid	13125_knox_F2	GCAACGGTGGACCACTCAC	13125_knox_R2	ACCACTCTATCAACACCGACTT
LP_trans_c0_g20920	haploid	20920_F1	GAGTGCCAGCCCAAGCATTT	20920_R1	GCTGGAGAGCGTTGTTCGTC
LP_trans_c0_g22556	haploid	22556_F2	CTCGCAAACCTCCACTCCCA	22556_R2	CTGAAATGTTCGCCCGGTCC
LP_trans_c0_g27044	flagellated	27044_F1	TCTCGTCCCATCCACACCCT	27044_R1	GCTCTCCCGTCTCAGGATCG
LP_trans_c0_g29166	flagellated	29166_F1	TTGGCAACAAGCGCTGCATT	29166_R1	AACATCCGACATGCGGCTCA
LP_trans_c0_g15606	flagellated	15606_F1	TGTGCCGACGAAGCGAAAAC	15606_R1	CATGCTGCGTGTCTGACGGA
LP_trans_c0_g16577	flagellated	16577_F1	GCGTTCCAGCAGATGGAGAAC	16577_R1	CCTTGCCGAGGAAGGTCTGC
LP_trans_c0_g218	flagellated	218_F2	GCGTGCATGGTTCTGCTGTT	218_R2	CAAGCACGCAATGACCGACA
LP_trans_c0_g5730	decoupled	5730_F1	GCGAGCAATGGCTGTTCCTG	5730_R1	GCTGTACACCTGCTTGTGCG
LP_trans_c0_g24467	decoupled	24467_F1	GGCGTGCAGTCGCACATATC	24467_R1	ACTATGAGAGAGCCTGCTGCTG
LP_trans_c0_g11809/18809	decoupled	18809_F1	CGGGCAAGGCGTCCAAGAA	18809_R1	ACGATCGTCTCGCCGAACTTG
LP_trans_c0_g30677	decoupled	30677_F1	ATTCATCTAGCGCAGCGGAC	30677_R1	ATCGTCTCGCCGAACTTGGA
LP_trans_c0_g10717	calcified	10717_F1	CCGAGACTTTCGTCCACTGC	10717_R1	TAAGATGGTGCCAACCACGC
LP_trans_c0_g5752	calcified	5752_F1	CGCAAAGTGCCGCCTGG	5752_R1	CCAGCCTCAGAAGGAGGGC
LP_trans_c0_g19290	core	19290_F1	ATCCGCCGCTACCAGAAGTC	19290_R1	CTTGGGCATGATGGTGACGC
LP_trans_c0_g1967	core	1967_F1	TATGACGAAGCGGCGGATCA	1967_R1	TTCGGCCGGATCCCAAAGTG
LP_trans_c0_g16637	core	16637_F1	GCGCGCATCAACTTCTCCAA	16637_R1	GCAGGTTGCCGATGAAGAGC
LP_trans_c0_g12140	calcified	12140_F1	AACATGAATGGCCTCCTCGC	12140_R1	TTGAGCCAATAGCCCCACGA
LP_trans_c0_g4872	haploid	4872_F1	ATGTCGGTAGTCCGGAGGAA	4872_R1	CCGTGAACCACTGTCCCAC
Tubulin	core	Tub_F	CGCTGTACGACATCTGCTT	Tub_R	GGAAGGGGATCATGTTGAC

### Sheet: qPCR raw values
RT-qPCR - Raw values	notes: hours refer to the time of sampling after the start of the experiment (see material and methods)
sample from t2 (43h)
		1- RCC1216-A4-t2		2- LC5-10A-A1-t2		3- LC5-12A-B3-t2		Ctl negatif
		1	2	3	4	5	6	7
Tubulin	A	24.6255	24.7083	22.6531	23.7302	22.9722	22.9071	NA
LP_trans_13125-haploid	B	NA	NA	30.3629	30.9317	NA	NA	NA
LP_trans_27044-Flagellated	C	NA	NA	27.9303	26.7159	27.8622	27.4443	NA
LP_trans_20920-Haploid	D	NA	NA	28.9514	27.9561	NA	NA	NA
LP_trans_15606-Flagellated	E	NA	NA	32.0384	31.7335	30.2381	30.9785	NA
LP_trans_5730-Decoupled	F	32.1517	32.282	30.3169	29.0022	20.7486	21.4781	NA
LP_trans_10717-Calcified	G	32.0483	31.6041	NA	NA	NA	NA	NA
	H
sample from t2 (43h)		1- RCC1216-A4-t2			2- LC5-10A-A1-t2			3- LC5-12A-B3-t2
		1	2	3	4	5	6	7	8
Tubulin	A	14.6466	14.6097		20.0748	19.9208		16.2773	16.6668
LP_trans_19290-core	B	13.7613	13.6192		18.7421	18.7197		15.923	15.6976
LP_trans_29166-Flagelated	C	33.1017	32.3564		28.3669	28.771		24.1274	24.4355
LP_trans_218-Flagellated	D	32.389	32.2275		24.4476	24.5218		22.2347	22.0654
LP_trans_22556-Haploid	E	31.5872	30.7855		26.277	26.2449		33.0693	32.483
LP_trans_11809-Decoupled	F	25.6795	25.3205		32.6095	32.9493		23.3446	23.2429
LP_trans_5752-Calcified	G	24.0954	23.4165		32.5149	33.0702		31.1509	31.3649
LP_trans_12140-calcified	H	19.6077	19.4059		32.483	32.8714		34.0104	32.2181
sample from t3 (48h)
	RCC1216			LC5-10A			LC5-12A
	1	2	SE	1	2	SE	1	2	SE
Tubulin	18.9607	18.9774	0.0118	25.2213	25.0094	0.1498	21.3098	21.333	0.0164
LP_trans_13125-haploid	31.5122	32.7778	0.8949	27.5793	32.5922	3.5447	31.5258	31.9693	0.3136
LP_trans_20920-Haploid	Undetermined	Undetermined		28.1228	27.9222	0.1418	Undetermined	Undetermined
LP_trans_27044-Flagellated	32.8545	32.0943	0.5376	19.2329	19.3244	0.0647	16.543	16.7571	0.1514
LP_trans_15606-Flagellated	33.0848	32.0844	0.7074	26.2355	26.4856	0.1768	23.784	24.0336	0.1765
LP_trans_5730-Decoupled	28.9384	30.2911	0.9564	26.7582	26.5875	0.1207	17.5527	17.7632	0.1489
LP_trans_10717-Calcified	31.8217	31.9531	0.0929	Undetermined	Undetermined		Undetermined	Undetermined
LP_trans_16637-Core	21.9739	22.9376	0.6814	25.3726	25.2232	0.1057	22.3085	22.4281	0.0846
sample from t2+t3 (43/48h)
	RCC1216			LC5-10A			LC5-12A
	1	2	SE	1	2	SE	1	2	SE
Tubulin	20.9569	20.8873	0.0492	24.7502	24.915	0.1165	22.4057	22.5349	0.0914
LP_trans_13125-haploid	Undetermined	Undetermined	Undetermined	32.943	32.7147	0.1614	Undetermined	Undetermined	Undetermined
LP_trans_20920-Haploid	33.3206	33.1112	0.1481	22.3721	21.1748	0.8466	33.6791	Undetermined	Undetermined
LP_trans_4872-Haploid	33.143	34.1373	0.7031	31.1531	30.5372	0.4355	Undetermined	Undetermined	Undetermined
LP_trans_16657-Flagellated	27.2822	26.7204	0.3973	24.2175	25.1726	0.6754	23.2501	23.4788	0.1617
LP_trans_24467-Decoupled	29.1934	28.8102	0.271	32.6775	Undetermined	Undetermined	22.8078	23.2194	0.2911
LP_trans_30677-Decoupled	26.5692	26.3415	0.161	Undetermined	Undetermined	Undetermined	33.0972	33.3507	0.1792
LP_trans_1967-core	18.8253	18.8646	0.0278	22.6209	26.5729	2.7945	19.7499	20.6632	0.6458
sample from t1 (24h)
	RCC1216			LC5-10A			LC5-12A
	1	2	SE	1	2	SE	1	2	SE
Tubulin	29.6536	29.9624	0.2184	25.9272	25.5024	0.3004	24.7208	25.213	0.3481
LP_trans_20920-Haploid	Undetermined	Undetermined		31.9361	31.5732	0.2566	Undetermined	Undetermined
LP_trans_10717-Calcified	37.0735	35.0057	1.4622	Undetermined	Undetermined		Undetermined	Undetermined
LP_trans_19290-core	21.4366	21.5893	0.1079	23.0011	22.966	0.0248	22.2458	22.2378	0.0057
LP_trans_29166-Flagellated	Undetermined	Undetermined		31.9202	31.8978	0.0158	30.9846	31.4533	0.3314
LP_trans_218-Flagellated	Undetermined	Undetermined		29.2293	29.2256	0.0026	27.9559	27.9359	0.0142
LP_trans_16637-Core	26.363	26.4097	0.033	28.9491	28.8792	0.0494	28.4212	28.4342	0.0092
LP_trans_16657-Flagellated	Undetermined	37.027		33.2796	33.0917	0.1329	31.9443	32.6925	0.529
LP_trans_24467-Decoupled	Undetermined	37.0151		Undetermined	Undetermined		31.3894	31.2625	0.0897
LP_trans_27044-Flagellated	Undetermined	Undetermined		30.4536	30.3454	0.0765	28.8905	28.9382	0.0337
LP_trans_12140-calcified	26.8214	26.924	0.0725	Undetermined	Undetermined		Undetermined	Undetermined
LP_trans_5752-Calcified	36.706	36.9865	0.1983	Undetermined	Undetermined		Undetermined	Undetermined

### Sheet: relative quantification ΔΔCt
RT-qPCR results: Relative quantification of life phase transcripts
sample from t2 (43h)
	expected specificity	RCC1216-A4-t2	LC5-10A-A1-t2	LC5-12A-B3-t2
Tubulin	Core	24.6669	23.19165	22.93965
LP_trans_c0_g13125	Haploid	NA	30.6473	NA
LP_trans_c0_g27044	Flagellated	NA	27.3231	27.65325
LP_trans_c0_g20920	Hapoid	NA	28.45375	NA
LP_trans_c0_g15606	Flagellated	NA	31.88595	30.6083
LP_trans_c0_g5730	Decoupled	32.21685	29.65955	21.11335
LP_trans_c0_g10717	Calified	31.8262	NA	NA
sample from t2 (43h)
	expected specificity	RCC1216-A4-t2	LC5-10A-A1-t2	LC5-12A-B3-t2
Tubulin	Core	14.62815	19.9978	16.47205
LP_trans_c0_g19290	Core	13.69025	18.7309	15.8103
LP_trans_c0_g29166	Flagellated	32.72905	28.56895	24.28145
LP_trans_c0_g218	Flagellated	32.30825	24.4847	22.15005
LP_trans_c0_g22556	Haploid	31.18635	26.26095	32.77615
LP_trans_c0_g11809	Decoupled	25.5	32.7794	23.29375
LP_trans_c0_g5752	Calcified	23.75595	32.79255	31.2579
LP_trans_c0_g12140	Calcified	19.5068	32.6772	33.11425
sample from t3 (48h)
	expected specificity	RCC1216-t3	LC5-10A-t3	LC5-12A-t3
Tubulin	Core	18.969	25.115	21.321
LP_trans_c0_g13125	Haploid	32.145	30.086	31.748
LP_trans_c0_g20920	Haploid	NA	28.023	NA
LP_trans_c0_g27044	Flagellated	32.474	19.279	16.65
LP_trans_c0_g15606	Flagellated	32.585	26.361	23.909
LP_trans_c0_g5730	Decoupled	29.615	26.673	17.658
LP_trans_c0_g10717	Cacified	31.887	NA	NA
LP_trans_c0_g16637	Core	22.456	25.298	22.368
sample from t2+t3 (43/48h)
	expected specificity	Calcified	LC5-10A	LC5-12A
Tubulin	Core	20.922	24.833	22.47
LP_trans_c0_g13125	Haploid	NA	32.829	NA
LP_trans_c0_g20920	Haploid	33.216	21.773	33.679
LP_trans_c0_g4872	Haploid	33.64	30.845	NA
LP_trans_c0_g16577	Flagellated	27.001	24.695	23.364
LP_trans_c0_g24467	Decoupled	29.002	32.677	23.014
LP_trans_c0_g30677	Decoupled	26.455	NA	33.224
LP_trans_c0_g1967	Core	18.845	24.597	20.207
sample from t1 (24h)
	expected specificity	Calcified	Haploid	Decoupled
Tubulin	Core	29.808	25.7148	24.9669
LP_trans_c0_g20920	Haploid	NA	31.7547	NA
LP_trans_c0_g10717	Calcified	36.0396	NA	NA
LP_trans_c0_g19290	Core	21.513	22.9835	22.2418
LP_trans_c0_g29166	Flagellated	NA	31.909	31.219
LP_trans_c0_g218	Flagellated	NA	29.2275	27.9459
LP_trans_c0_g16637	Core	26.3863	28.9142	28.4277
LP_trans_c0_g16577	Flagellated	37.027	33.1856	32.3184
LP_trans_c0_g24467	Decoupled	37.0151	NA	31.3259
LP_trans_c0_g27044	FLagellated	NA	30.3995	28.9143
LP_trans_c0_g12140	Calcified	26.8727	NA	NA
LP_trans_c0_g5752	Calcified	36.8463	NA	NA
