## Supplementary material for "Life Cycle and Morphogenetic Differentiation in Heteromorphic Cell Types of a Cosmopolitan Marine Microalga": Table_S3: Table_S3.txt

Table S3 Functionnal annotation and clustering information of CCMP2090 homolog to flagellated specific transcripts
Life_phase_id	CCMP2090_id	COG	KEGG	GO	Cluster
LP_trans_c0_g17863	24742	-	-	-	1
LP_trans_c0_g26664	78968	-	-	-	1
LP_trans_c0_g1237	89491	-	-	-	1
LP_trans_c0_g6502	CL12677Contig1	-	-	F:GO:0005515	1
LP_trans_c0_g16577	CL153Contig2	Z	ko:K20526	P:GO:0000278;P:GO:0000281;P:GO:0000910;F:GO:0003674;F:GO:0003779;F:GO:0005488;F:GO:0005515;C:GO:0005575;C:GO:0005622;C:GO:0005737;C:GO:0005856;C:GO:0005938;P:GO:0006996;P:GO:0007010;P:GO:0007015;P:GO:0007049;P:GO:0007568;F:GO:0008092;P:GO:0008150;P:GO:0009987;C:GO:0015629;P:GO:0016043;P:GO:0022402;P:GO:0030029;P:GO:0030036;C:GO:0030479;F:GO:0030674;C:GO:0030863;C:GO:0030864;P:GO:0032502;C:GO:0043…	1
LP_trans_c0_g29793	CL6994Contig1	J	ko:K21804,ko:K21806,K21804,K21806	P:GO:0032259;F:GO:0008168	1
LP_trans_c0_g25191	Ctg17379	-	-	P:GO:0006073;P:GO:0009251;F:GO:0004338;C:GO:0005576;C:GO:0009986	1
LP_trans_c0_g6745	Ctg3770.1	S	ko:K00472	F:GO:0005506;F:GO:0016705;F:GO:0031418;F:GO:0051213	1
LP_trans_c0_g22797	est_3258	-	-	-	1
LP_trans_c0_g15606	est_8191	-	-	P:GO:0006355;F:GO:0000981;F:GO:0008270	1
LP_trans_c0_g4343	sing_61198.1	I	ko:K00164,ko:K18163	F:GO:0003674;F:GO:0003824;C:GO:0005575;C:GO:0005622;C:GO:0005634;C:GO:0005737;C:GO:0005739;C:GO:0005740;C:GO:0005743;P:GO:0006996;P:GO:0007005;P:GO:0008150;P:GO:0008152;P:GO:0009058;P:GO:0009987;P:GO:0010257;C:GO:0016020;P:GO:0016043;F:GO:0016740;C:GO:0019866;P:GO:0022607;C:GO:0031090;P:GO:0031647;C:GO:0031966;C:GO:0031967;C:GO:0031975;P:GO:0032981;P:GO:0033108;C:GO:0043226;C:GO:0043227;C:GO:0043…	1
LP_trans_c0_g2687	sing_CL339Contig1	-	-	-	1
LP_trans_c0_g9425	sing_CL3423Contig1	-	-	-	1
LP_trans_c0_g25801	8068	-	-	-	2
LP_trans_c0_g13471	11314	-	-	-	2
LP_trans_c0_g6655	70872	-	-	-	2
LP_trans_c0_g7989	84522	-	-	-	2
LP_trans_c0_g20099	CL11420Contig1	-	-	-	2
LP_trans_c0_g15203	CL11645Contig1	-	-	-	2
LP_trans_c0_g1267	CL12767Contig1	G	ko:K01183	P:GO:0005975;F:GO:0008146;C:GO:0016020	2
LP_trans_c0_g3325	CL13308Contig1	-	-	-	2
LP_trans_c0_g2924	CL6638Contig1	-	-	-	2
LP_trans_c0_g7597	CL7148Contig1	-	-	-	2
LP_trans_c0_g23338	contig_11405	-	-	-	2
LP_trans_c0_g9212	Ctg11965	BQ	-	P:GO:0016575;F:GO:0000166;F:GO:0004407;C:GO:0016020	2
LP_trans_c0_g13353	Ctg12941	G	ko:K07407	P:GO:0044238;P:GO:0071704;F:GO:0004557;F:GO:0005488;P:GO:0005975;F:GO:0003824;F:GO:0004553	2
LP_trans_c0_g26996	Ctg814	-	-	F:GO:0016787	2
LP_trans_c0_g21261	est_16029	P	ko:K07300,ko:K08286,ko:K11699,ko:K12619,ko:K20404	C:GO:0000322;C:GO:0000323;C:GO:0000324;C:GO:0000329;F:GO:0003674;F:GO:0005215;F:GO:0005451;F:GO:0005488;C:GO:0005575;C:GO:0005622;C:GO:0005737;C:GO:0005773;C:GO:0005774;C:GO:0005783;C:GO:0005789;P:GO:0006810;P:GO:0006811;P:GO:0006812;P:GO:0006813;P:GO:0006816;P:GO:0006873;P:GO:0006874;P:GO:0006875;P:GO:0007034;P:GO:0008150;F:GO:0008324;P:GO:0009987;C:GO:0012505;F:GO:0015075;F:GO:0015078;F:GO:0015…	2
LP_trans_c0_g727	est_1849	-	-	-	2
LP_trans_c0_g14280	est_6843	-	-	P:GO:0006629;F:GO:0003676;F:GO:0003723;C:GO:0016020	2
LP_trans_c0_g17805	est_7852	-	-	-	2
LP_trans_c0_g21648	sing_58441	-	-	-	2
LP_trans_c0_g8062	sing_75681	-	-	-	2
LP_trans_c0_g7998	sing_84489	-	-	-	2
LP_trans_c0_g13508	sing_85404	I	-	C:GO:0016020;F:GO:0005515	2
LP_trans_c0_g12647	10047	V	-	P:GO:0006119;P:GO:0017000;F:GO:0016409;F:GO:0016491;F:GO:0046872;C:GO:0016020	3
LP_trans_c0_g11764	57508	H	ko:K03800,ko:K10625	F:GO:0000166;F:GO:0003674;F:GO:0003824;F:GO:0005488;F:GO:0005524;C:GO:0005575;C:GO:0005622;C:GO:0005737;C:GO:0005739;P:GO:0006807;P:GO:0008150;P:GO:0008152;P:GO:0009249;P:GO:0009987;P:GO:0010467;F:GO:0016740;F:GO:0016772;F:GO:0016779;F:GO:0016874;F:GO:0016879;F:GO:0016979;F:GO:0017076;P:GO:0018193;P:GO:0018205;P:GO:0019538;F:GO:0030554;F:GO:0032553;F:GO:0032555;F:GO:0032559;F:GO:0035639;F:GO:0036…	3
LP_trans_c0_g29603	75352	-	-	F:GO:0016787	3
LP_trans_c0_g26834	84052	-	-	-	3
LP_trans_c0_g24120	CL10003Contig1	-	-	C:GO:0016020	3
LP_trans_c0_g11948	CL14949Contig1	J	-	-	3
LP_trans_c0_g1458	CL164Contig2.2	-	-	-	3
LP_trans_c0_g20575	CL1950Contig1	-	-	-	3
LP_trans_c0_g29912	CL1Contig2268.1	Q	ko:K00471,ko:K00474	F:GO:0003674;F:GO:0003824;F:GO:0005488;C:GO:0005575;C:GO:0005622;C:GO:0005737;C:GO:0005739;P:GO:0006996;P:GO:0007005;P:GO:0008150;P:GO:0008152;P:GO:0009987;P:GO:0016043;F:GO:0016491;F:GO:0043167;F:GO:0043169;C:GO:0043226;C:GO:0043227;C:GO:0043229;C:GO:0043231;F:GO:0046872;F:GO:0051213;P:GO:0071840	3
LP_trans_c0_g17893	CL373Contig1.1	-	-	P:GO:1904380;P:GO:1904382;F:GO:0004571;C:GO:0044322;F:GO:0005515	3
LP_trans_c0_g16845	CL4673Contig1	-	-	F:GO:0005509;C:GO:0016020	3
LP_trans_c0_g10339	CL5793Contig1	-	-	-	3
LP_trans_c0_g21903	CL6156Contig1	-	ko:K16605	C:GO:0005575;C:GO:0005622;C:GO:0005737;C:GO:0005829;C:GO:0005856;C:GO:0005874;P:GO:0006807;P:GO:0008150;P:GO:0008152;P:GO:0009987;C:GO:0015630;P:GO:0018095;P:GO:0018193;P:GO:0018200;P:GO:0019538;P:GO:0036211;P:GO:0043170;C:GO:0043226;C:GO:0043228;C:GO:0043229;C:GO:0043232;P:GO:0043412;P:GO:0044237;P:GO:0044238;P:GO:0044260;P:GO:0071704;C:GO:0099080;C:GO:0099081;C:GO:0099512;C:GO:0099513;P:GO:1901…	3
LP_trans_c0_g18140	CL6962Contig1	-	-	-	3
LP_trans_c0_g25720	contig_8493	-	-	-	3
LP_trans_c0_g19437	contig_9630	-	-	F:GO:0016491;F:GO:0046872;F:GO:0097159;F:GO:1901363;F:GO:0004497;F:GO:0005506;F:GO:0016705;F:GO:0020037	3
LP_trans_c0_g20960	Ctg10594	-	-	-	3
LP_trans_c0_g26144	Ctg8369	-	-	-	3
LP_trans_c0_g21604	est_1252	-	-	P:GO:0016310;F:GO:0016301;C:GO:0016020;F:GO:0005515	3
LP_trans_c0_g27288	est_6611	-	-	-	3
LP_trans_c0_g11957	est_7708	-	-	-	3
LP_trans_c0_g16664	sing_9465	-	-	-	3
LP_trans_c0_g27773	34349	-	-	-	4
LP_trans_c0_g19227	38437	-	-	-	4
LP_trans_c0_g22155	63593	-	-	P:GO:0007205;F:GO:0004143;F:GO:0005509;F:GO:0016301;C:GO:0016020	4
LP_trans_c0_g7997	84514	-	-	-	4
LP_trans_c0_g16545	CL10046Contig1	-	-	-	4
LP_trans_c0_g24328	CL104Contig1	-	-	-	4
LP_trans_c0_g7512	CL11602Contig1	-	-	-	4
LP_trans_c0_g6767	CL12735Contig1	KLT	ko:K04419,ko:K04424,ko:K04427,ko:K17535	F:GO:0000166;F:GO:0003674;F:GO:0003824;F:GO:0004672;F:GO:0004674;F:GO:0005488;F:GO:0005524;C:GO:0005575;C:GO:0005622;C:GO:0005737;P:GO:0006468;P:GO:0006793;P:GO:0006796;P:GO:0006807;P:GO:0007154;P:GO:0007165;P:GO:0008150;P:GO:0008152;P:GO:0009987;F:GO:0016301;P:GO:0016310;F:GO:0016740;F:GO:0016772;F:GO:0016773;F:GO:0017076;P:GO:0019538;P:GO:0023052;F:GO:0030554;F:GO:0032553;F:GO:0032555;F:GO:0032…	4
LP_trans_c0_g8170	CL1318Contig1.1	-	-	-	4
LP_trans_c0_g11913	CL13736Contig1	Q	ko:K07427,ko:K07428,ko:K07434,ko:K12795,ko:K15001,ko:K15386,ko:K21294,ko:K21476	P:GO:0000003;F:GO:0000166;P:GO:0001101;P:GO:0001501;P:GO:0001553;P:GO:0001655;P:GO:0001678;P:GO:0002376;P:GO:0002520;P:GO:0002521;P:GO:0002573;P:GO:0002676;P:GO:0002677;P:GO:0002682;P:GO:0002683;P:GO:0002685;P:GO:0002686;P:GO:0002688;P:GO:0002689;P:GO:0003006;F:GO:0003674;F:GO:0003824;F:GO:0003989;F:GO:0004497;F:GO:0005488;F:GO:0005506;F:GO:0005524;C:GO:0005575;C:GO:0005622;C:GO:0005737;C:GO:0005…	4
LP_trans_c0_g23511	CL13816Contig1.1	-	-	P:GO:0005975;P:GO:0016051;P:GO:0050655;F:GO:0001537;F:GO:0008146;F:GO:0016740;C:GO:0000139;C:GO:0005794;C:GO:0016020	4
LP_trans_c0_g19490	CL14485Contig1	-	-	-	4
LP_trans_c0_g12971	CL1627Contig1	-	-	F:GO:0005509	4
LP_trans_c0_g1966	CL1946Contig1	-	-	-	4
LP_trans_c0_g27124	CL1954Contig1	S	-	F:GO:0016740;F:GO:0008080	4
LP_trans_c0_g696	CL1Contig1014	-	-	-	4
LP_trans_c0_g26469	CL1Contig1019	S	-	F:GO:0016740;P:GO:0034729;P:GO:0051726;F:GO:0018024;F:GO:0031151	4
LP_trans_c0_g14030	CL1Contig1403	-	-	F:GO:0005488	4
LP_trans_c0_g24495	CL1Contig171	-	-	P:GO:0006807;P:GO:0043412;P:GO:0044237;P:GO:0044238;F:GO:0003824;F:GO:0018024	4
LP_trans_c0_g9841	CL1Contig2277	-	-	-	4
LP_trans_c0_g24434	CL1Contig2821	Q	-	P:GO:0006325;P:GO:0032259;P:GO:0034729;P:GO:0051726;F:GO:0005506;F:GO:0008168;F:GO:0016491;F:GO:0016705;F:GO:0016740;F:GO:0018024;F:GO:0031151;F:GO:0031418;F:GO:0046872;F:GO:0051213;C:GO:0005634	4
LP_trans_c0_g9040	CL1Contig2998.2	-	-	C:GO:0016020	4
LP_trans_c0_g1352	CL222Contig2.2	S	-	F:GO:0003824;F:GO:0005515	4
LP_trans_c0_g18112	CL2563Contig1	P	ko:K01134	F:GO:0008484;F:GO:0016787;F:GO:0003824	4
LP_trans_c0_g7626	CL389Contig2	-	-	-	4
LP_trans_c0_g6772	CL4024Contig1	M	ko:K07819,ko:K20843	C:GO:0110165;P:GO:0006486;F:GO:0016758;C:GO:0016020	4
LP_trans_c0_g6807	CL4207Contig1	-	-	-	4
LP_trans_c0_g4745	CL4326Contig1	-	-	-	4
LP_trans_c0_g5850	CL5148Contig1.1	-	-	C:GO:0016020	4
LP_trans_c0_g4587	CL5496Contig1	-	-	-	4
LP_trans_c0_g29410	CL6070Contig1	-	-	-	4
LP_trans_c0_g9046	CL6356Contig1	-	-	-	4
LP_trans_c0_g29347	CL6949Contig1	-	-	C:GO:0005737	4
LP_trans_c0_g13696	CL7061Contig1	-	-	-	4
LP_trans_c0_g14573	CL7135Contig1	-	-	-	4
LP_trans_c0_g4400	CL7328Contig1	GOU	ko:K15356	C:GO:0005737;C:GO:0012505;C:GO:0016020;C:GO:0043231;F:GO:0005458	4
LP_trans_c0_g12101	CL7631Contig1	-	-	-	4
LP_trans_c0_g10488	CL7674Contig1	Q	ko:K09592	F:GO:0005506;F:GO:0016705;F:GO:0031418;F:GO:0051213	4
LP_trans_c0_g4877	CL7882Contig1	-	-	-	4
LP_trans_c0_g9555	CL8161Contig1	-	-	-	4
LP_trans_c0_g18930	CL8316Contig1	-	-	-	4
LP_trans_c0_g2834	CL8561Contig1	I	-	F:GO:0005524;F:GO:0046872;C:GO:0016020	4
LP_trans_c0_g3582	CL9217Contig1	-	-	-	4
LP_trans_c0_g30516	CL930Contig2	-	-	-	4
LP_trans_c0_g10140	CL9534Contig1	-	-	-	4
LP_trans_c0_g28332	CL9736Contig1	-	-	-	4
LP_trans_c0_g27626	contig_14571	-	-	F:GO:0008289	4
LP_trans_c0_g2319	contig_16241	-	-	-	4
LP_trans_c0_g8280	contig_61313	-	-	F:GO:0003824;F:GO:0030554;F:GO:0016491;F:GO:0050661	4
LP_trans_c0_g3632	contig_8756	C	ko:K02136	C:GO:0000275;F:GO:0003674;F:GO:0003824;F:GO:0005215;C:GO:0005575;C:GO:0005622;C:GO:0005737;C:GO:0005739;C:GO:0005740;C:GO:0005743;C:GO:0005753;C:GO:0005756;P:GO:0006139;P:GO:0006163;P:GO:0006164;P:GO:0006725;P:GO:0006753;P:GO:0006754;P:GO:0006793;P:GO:0006796;P:GO:0006807;P:GO:0006810;P:GO:0006811;P:GO:0006812;P:GO:0008150;P:GO:0008152;F:GO:0008324;P:GO:0009058;P:GO:0009117;P:GO:0009123;P:GO:0009…	4
LP_trans_c0_g1500	contig_8926	F	-	-	4
LP_trans_c0_g26137	contig_93664	-	-	F:GO:0003676;F:GO:0003723;C:GO:0016020	4
LP_trans_c0_g6692	contig_95887	-	-	-	4
LP_trans_c0_g16161	Ctg5007	-	-	-	4
LP_trans_c0_g20467	Ctg5216	-	-	C:GO:0016020	4
LP_trans_c0_g14739	Ctg6040	-	-	-	4
LP_trans_c0_g28592	est_10044	-	-	P:GO:0000079;P:GO:0007015;P:GO:0007049;P:GO:0010119;P:GO:0044772;P:GO:0051301;F:GO:0003779;F:GO:0016538;C:GO:0000307;C:GO:0005634;C:GO:0005737;C:GO:0016020	4
LP_trans_c0_g9079	est_10202	-	-	-	4
LP_trans_c0_g31131	est_10452	-	-	-	4
LP_trans_c0_g4683	est_10791	J	ko:K07904	F:GO:0003924;F:GO:0005525	4
LP_trans_c0_g26739	est_11468	-	-	-	4
LP_trans_c0_g27775	est_11792	-	-	-	4
LP_trans_c0_g19950	est_11987	KLT	ko:K07944,ko:K07977,ko:K11278	C:GO:0000139;F:GO:0000166;P:GO:0000278;P:GO:0000281;P:GO:0000910;P:GO:0001655;P:GO:0001763;P:GO:0001822;F:GO:0001882;F:GO:0001883;P:GO:0002009;F:GO:0003674;F:GO:0003824;F:GO:0003924;F:GO:0005488;F:GO:0005515;F:GO:0005525;C:GO:0005575;C:GO:0005622;C:GO:0005634;C:GO:0005737;C:GO:0005794;C:GO:0005813;C:GO:0005815;C:GO:0005819;C:GO:0005856;C:GO:0005874;C:GO:0005876;C:GO:0005881;C:GO:0005929;C:GO:0005…	4
LP_trans_c0_g10167	est_12001	-	-	-	4
LP_trans_c0_g14595	est_13098	-	-	F:GO:0005515;F:GO:0043130	4
LP_trans_c0_g18718	est_13154	-	-	C:GO:0016020	4
LP_trans_c0_g2409	est_13348	-	-	-	4
LP_trans_c0_g28001	est_1379	G	ko:K04515,ko:K08811	P:GO:0006468;P:GO:0016310;F:GO:0000166;F:GO:0004672;F:GO:0005524;F:GO:0016301;F:GO:0016740;C:GO:0016020	4
LP_trans_c0_g5515	est_14222	GM	-	-	4
LP_trans_c0_g20721	est_14311	-	-	-	4
LP_trans_c0_g26672	est_14811	-	-	-	4
LP_trans_c0_g18469	est_14973	-	-	-	4
LP_trans_c0_g8596	est_15647	-	-	-	4
LP_trans_c0_g24597	est_16455	-	-	-	4
LP_trans_c0_g20541	est_16518	-	-	-	4
LP_trans_c0_g8469	est_16717	-	-	-	4
LP_trans_c0_g14576	est_1875	-	-	-	4
LP_trans_c0_g13081	est_5405	DTZ	ko:K02183	P:GO:0008150;F:GO:0003674;F:GO:0005509;C:GO:0005575	4
LP_trans_c0_g2129	est_5568	-	-	-	4
LP_trans_c0_g7725	est_5841	-	-	P:GO:0007017;P:GO:0060271;C:GO:0005930	4
LP_trans_c0_g19895	est_6084	-	-	P:GO:0051289;F:GO:0047869	4
LP_trans_c0_g26135	est_6425	-	-	-	4
LP_trans_c0_g15073	est_6547	-	-	-	4
LP_trans_c0_g12710	est_6630	-	-	-	4
LP_trans_c0_g19009	est_7018	-	-	F:GO:0005509	4
LP_trans_c0_g6289	est_7064	-	-	-	4
LP_trans_c0_g27044	est_7346	-	-	-	4
LP_trans_c0_g29713	est_7569	U	ko:K09864,ko:K09872	C:GO:0016020;P:GO:0055085;F:GO:0015267	4
LP_trans_c0_g4039	est_7614	-	-	-	4
LP_trans_c0_g5122	est_7993	-	-	-	4
LP_trans_c0_g21582	est_8041	-	-	-	4
LP_trans_c0_g304	est_8103	S	ko:K07901	F:GO:0003924;F:GO:0005525	4
LP_trans_c0_g27347	est_8328	-	-	F:GO:0005509	4
LP_trans_c0_g6182	est_8504	-	-	F:GO:0005515	4
LP_trans_c0_g218	est_8601	-	-	C:GO:0016020	4
LP_trans_c0_g29055	est_8822	-	-	F:GO:0016740;F:GO:0016757	4
LP_trans_c0_g8644	est_9048	S	-	C:GO:0005886;C:GO:0016020	4
LP_trans_c0_g18496	est_9076	DTZ	-	F:GO:0005509;C:GO:0097228	4
LP_trans_c0_g13396	est_9091	T	ko:K16745,ko:K19382	P:GO:0000003;P:GO:0000226;P:GO:0001578;P:GO:0001736;P:GO:0001738;P:GO:0002009;P:GO:0003006;F:GO:0003674;F:GO:0005488;F:GO:0005515;C:GO:0005575;C:GO:0005576;C:GO:0005615;C:GO:0005622;C:GO:0005634;C:GO:0005737;C:GO:0005813;C:GO:0005815;C:GO:0005829;C:GO:0005856;C:GO:0005929;P:GO:0006810;P:GO:0006996;P:GO:0007010;P:GO:0007017;P:GO:0007163;P:GO:0007164;P:GO:0007275;P:GO:0007276;P:GO:0007281;P:GO:0007…	4
LP_trans_c0_g3788	est_9187	Z	-	C:GO:0005575;C:GO:0005622;C:GO:0005737;C:GO:0005856;C:GO:0005929;C:GO:0031514;C:GO:0042995;C:GO:0043226;C:GO:0043228;C:GO:0043229;C:GO:0043232;C:GO:0120025;F:GO:0005515	4
LP_trans_c0_g27690	est_9189	S	ko:K07934	F:GO:0000166;F:GO:0001882;F:GO:0001883;F:GO:0003674;F:GO:0003824;F:GO:0003924;F:GO:0005488;F:GO:0005525;C:GO:0005575;C:GO:0005622;C:GO:0005737;C:GO:0005768;C:GO:0005794;C:GO:0005813;C:GO:0005815;C:GO:0005856;C:GO:0005929;P:GO:0006810;P:GO:0006886;P:GO:0006996;P:GO:0007017;P:GO:0007018;P:GO:0007154;P:GO:0007165;P:GO:0007166;P:GO:0007224;P:GO:0007264;P:GO:0007275;P:GO:0007399;P:GO:0007423;P:GO:0008…	4
LP_trans_c0_g21228	est_9255	-	-	-	4
LP_trans_c0_g13327	est_9332	-	-	-	4
LP_trans_c0_g19062	est_9508	-	-	F:GO:0046872;C:GO:0016020	4
LP_trans_c0_g27128	est_9593	DZ	ko:K19755	P:GO:0000003;P:GO:0000226;C:GO:0000228;C:GO:0000793;C:GO:0000794;C:GO:0001520;P:GO:0001578;P:GO:0003006;C:GO:0005575;C:GO:0005622;C:GO:0005634;C:GO:0005694;C:GO:0005737;C:GO:0005819;C:GO:0005856;C:GO:0005929;P:GO:0006996;P:GO:0007010;P:GO:0007017;P:GO:0007049;P:GO:0007276;P:GO:0007281;P:GO:0007283;P:GO:0007286;P:GO:0008150;P:GO:0009987;C:GO:0015630;P:GO:0016043;P:GO:0019953;P:GO:0022412;P:GO:0022…	4
LP_trans_c0_g7427	est_9805	KLT	-	F:GO:0000166;F:GO:0003674;F:GO:0003824;F:GO:0004672;F:GO:0004674;F:GO:0004713;F:GO:0005488;F:GO:0005524;C:GO:0005575;C:GO:0005622;C:GO:0005737;C:GO:0005938;P:GO:0006468;P:GO:0006793;P:GO:0006796;P:GO:0006807;P:GO:0006810;P:GO:0006897;P:GO:0006909;P:GO:0006935;P:GO:0006996;P:GO:0007010;P:GO:0007154;P:GO:0007165;P:GO:0008150;P:GO:0008152;P:GO:0009605;P:GO:0009966;P:GO:0009968;P:GO:0009987;P:GO:0010…	4
LP_trans_c0_g9573	est_9807	-	-	-	4
LP_trans_c0_g20989	est_9893	-	-	-	4
LP_trans_c0_g7428	est_9897	-	-	-	4
LP_trans_c0_g3768	est_9917	S	-	F:GO:0003674;F:GO:0005488;F:GO:0005515;C:GO:0005575;C:GO:0005622;C:GO:0005634;C:GO:0005737;C:GO:0005739;C:GO:0005783;C:GO:0005794;C:GO:0005886;P:GO:0006996;P:GO:0008150;C:GO:0009925;P:GO:0009987;C:GO:0012505;C:GO:0016020;P:GO:0016043;C:GO:0016323;P:GO:0022607;P:GO:0030030;P:GO:0030031;F:GO:0042802;F:GO:0042803;C:GO:0043226;C:GO:0043227;C:GO:0043229;C:GO:0043231;P:GO:0044085;P:GO:0044782;C:GO:0045…	4
LP_trans_c0_g8304	est_9929	-	-	C:GO:0031514	4
LP_trans_c0_g27428	est_9950	-	-	F:GO:0005515	4
LP_trans_c0_g4247	sing_43497.1	-	-	P:GO:0015074;F:GO:0003676;F:GO:0008270	4
LP_trans_c0_g11168	sing_52939	-	-	-	4
LP_trans_c0_g19613	sing_6362	-	-	-	4
LP_trans_c0_g22807	sing_CL10310Contig1	-	-	-	4
LP_trans_c0_g29649	sing_CL13063Contig1	-	-	-	4
LP_trans_c0_g29922	sing_CL2401Contig2	-	-	F:GO:0032027	4
LP_trans_c0_g1052	sing_CL9035Contig1	-	-	F:GO:0008270	4
