## Supplementary material for "Life Cycle and Morphogenetic Differentiation in Heteromorphic Cell Types of a Cosmopolitan Marine Microalga": Table_S4: Table_S4.xlsx

### Sheet: transcripts_PC1
Table S4 Top 50 transcripts contributing to the variance between sampled (PC1 and PC2)																								Top 50 transcripts contributing to the variance between sampled (PC1 and PC2)
PC1
Gene	Contribution		COG	KEGG	GO	CCMP2090_ID	HAP_mean	HAP_sd	CALCI_mean	CALCI_SD	DEC_mean	DEC_sd	l2FC_DecvsDip	padj_DecvsDip	l2FC_HapvsDip	padj_HapvsDip	l2FC_DecvsHap	padj_DecvsHap	Specificity	FDR <0.05	Cluster
LP_trans_c0_g10246	0.000531900070758332		-	-	-	-	317.411	18.1511	0.00602096	0.00521464	501.343	68.6208	16.1944933291919	7.88e-56	15.7004143410951	1.46e-52	0.484768840895384	1.36e-05	flagellated	TRUE	1
LP_trans_c0_g10965	0.000441794891834977		-	-	F:GO:0004497;F:GO:0016491	-	0.0253419	0.0213979	276.931	20.5945	0.0418406	0.0525359	-12.3893829604739	2.89e-36	-13.0325264365922	4.29e-38	0.293506813945628	0.65149	core	TRUE	5
LP_trans_c0_g11029	0.00049093372303851		-	-	-	-	254.782	9.76202	0.00523896	0.00453736	206.532	29.2709	15.0334972681632	1.76e-48	15.5194929473391	1.68e-51	-0.476982295094994	1.23e-06	flagellated	TRUE	1
LP_trans_c0_g11648	0.000468631912515878		-	-	C:GO:0019867	-	164.135	14.465	0.00303015	0.00524836	154.637	21.0107	15.3423746344059	3.52e-38	15.6040250747039	2.2e-39	-0.252660778811199	0.0673571	flagellated	TRUE	1
LP_trans_c0_g11842	0.000445425592067814		-	-	P:GO:0055085;F:GO:0000166;F:GO:0005524;F:GO:0140359;C:GO:0016020	-	132.134	27.9723	0	0	105.096	17.7931	16.9168897355214	1.37e-37	17.4365818714207	7.89e-40	-0.450977018507771	0.098947	flagellated	TRUE	1
LP_trans_c0_g12816	0.000505976535855213		-	-	P:GO:0005975;P:GO:0008152;P:GO:0032259;P:GO:0043414;P:GO:0044238;F:GO:0003676;F:GO:0004553;F:GO:0005509;F:GO:0008168;C:GO:0016020	-	237.226	39.393	0.00247217	0.00428192	135.421	21.7919	15.5482043477402	1.36e-38	16.525785875775	2.82e-43	-0.93479329780828	2.69e-06	flagellated	TRUE	1
LP_trans_c0_g14012	0.000478366945865892		P	ko:K02575	P:GO:0001101;F:GO:0003674;F:GO:0005215;C:GO:0005575;C:GO:0005622;C:GO:0005737;C:GO:0005773;C:GO:0005774;C:GO:0005886;P:GO:0006082;P:GO:0008152;P:GO:0006810;P:GO:0006811;P:GO:0006820;F:GO:0008509;C:GO:0009507;C:GO:0009536;P:GO:0009628;C:GO:000970;P:GO:0009987;P:GO:0010035;P:GO:0010167;F:GO:0015075;F:GO:0015103;F:GO:0015112;F:GO:0015113;F:GO:0015267;F:GO:0015291;F:GO:0015318;F:GO:0015513;P:GO:00156…	-	135.333	7.21245	0.00269923	0.00467521	179.784	27.4383	15.7793798553887	2.03e-40	15.5352141187247	3.26e-39	0.23796965435424	0.0286352	flagellated	TRUE	1
LP_trans_c0_g14183	0.000449351815656774		-	-	P:GO:0000272;P:GO:0009306;C:GO:0005783;C:GO:0005788	-	0	0	111.133	7.37724	0.015825	0.0274097	-12.6968730438645	3.18e-67	-17.2815833548898	3.26e-38	1.3152922204555	0.0812314	diploid	TRUE	5
LP_trans_c0_g14484	0.000462143946675022		Z	ko:K10408,ko:K12562,ko:K20285	F:GO:0000166;F:GO:0003674;F:GO:0003774;F:GO:0003777;F:GO:0003824;F:GO:0005488;F:GO:0005524;C:GO:0005575;C:GO:0005622;C:GO:0005737;C:GO:0005856;C:GO:0005874;C:GO:0005875;C:GO:0005929;P:GO:0007017;P:GO:0007018;P:GO:0008150;P:GO:0009987;C:GO:0015630;P:GO:0016043;F:GO:0016462;F:GO:0016787;F:GO:0016817;F:GO:0016818;F:GO:0016887;F:GO:0017076;F:GO:0017111;P:GO:0030030;C:GO:0030286;F:GO:0030554;C:GO:0031…	-	17.4629	1.6122	0	0	11.8157	2.02397	17.0521064865069	8.62e-39	17.8267485333518	2.97e-42	-0.691472110146565	0.00121767	flagellated	TRUE	1
LP_trans_c0_g15594	0.000449672979575802		O	ko:K01341	F:GO:0008236;F:GO:0008238;C:GO:0016020;P:GO:0006508;F:GO:0004252	-	53.4454	19.1613	0	0	114.284	19.9595	17.8646488382334	2.76e-41	16.8245374855465	1.02e-36	0.908753938285708	0.00235745	flagellated	TRUE	1
LP_trans_c0_g15747	0.000444296137001591		P	ko:K13752	P:GO:0030001;P:GO:0055085;C:GO:0016020	CL130Contig1	0.00300727	0.00520874	247.727	74.4716	0.0988083	0.125522	-10.8546221780823	3.81e-22	-15.7475770634168	1.36e-22	3.57401033537619	0.00586446	diploid	TRUE	5
LP_trans_c0_g15956	0.000478633399326645		E	ko:K00933	P:GO:0016310;P:GO:0046314;F:GO:0004111;F:GO:0005524;C:GO:0016020;F:GO:0003824;F:GO:0016301;F:GO:0016772	-	562.159	112.511	0.0104115	0.0180333	178.632	27.3257	13.9997257831418	1.57e-40	15.8179241450686	3.16e-51	-1.76552636003031	6.84e-13	core	TRUE	1
LP_trans_c0_g16032	0.000444595619085068		S	-	P:GO:0060548;F:GO:0030544;F:GO:0051087;F:GO:0051879;C:GO:0031514	est_10749	177.955	31.6767	0	0	128.222	24.6816	16.8159343480307	3.45e-37	17.4906063230445	4.21e-40	-0.588495663047919	0.0257887	flagellated	TRUE	1
LP_trans_c0_g16999	0.000501820875464256		U	ko:K01280,ko:K03306,ko:K14640	F:GO:0003674;F:GO:0005215;F:GO:0005315;F:GO:0005436;C:GO:0005575;C:GO:0005622;C:GO:0005737;C:GO:0005783;C:GO:0005886;C:GO:0005887;P:GO:0006810;P:GO:0006811;P:GO:0006812;P:GO:0006814;P:GO:0006817;P:GO:0006820;P:GO:0008150;F:GO:0008324;C:GO:0012505;F:GO:0015075;F:GO:0015081;F:GO:0015291;F:GO:0015293;F:GO:0015294;F:GO:0015318;F:GO:0015319;F:GO:0015370;P:GO:0015698;C:GO:0016020;C:GO:0016021;F:GO:0022…	-	223.139	32.9115	0	0	140.422	19.4795	17.6370717452705	5.68e-42	18.5428070716041	2.99e-46	-0.82391071028691	7.97e-07	flagellated	TRUE	1
LP_trans_c0_g17462	0.00055003291945193		P	ko:K02575	C:GO:0000325;P:GO:0001101;F:GO:0003674;F:GO:0005215;C:GO:0005575;C:GO:0005622;C:GO:0005737;C:GO:0005773;C:GO:0005774;C:GO:0005886;P:GO:0006082;P:GO:0006807;P:GO:0006810;P:GO:0006811;P:GO:0006820;P:GO:0007275;P:GO:0008150;P:GO:0008152;F:GO:0008509;C:GO:0009507;C:GO:0009536;P:GO:0009628;C:GO:0009705;P:GO:0009791;P:GO:0009987;P:GO:0010035;P:GO:0010167;F:GO:0015075;F:GO:0015103;F:GO:0015112;F:GO:0015…	-	494.341	70.2094	0.00744149	0.00736137	372.512	86.5408	15.5231716543006	2.54e-73	16.1128699105721	8.48e-79	-0.565840292882978	0.00495704	flagellated	TRUE	1
LP_trans_c0_g18179	0.000484879085496835		E	ko:K20989	C:GO:0000139;F:GO:0003674;F:GO:0005215;C:GO:0005575;C:GO:0005622;C:GO:0005737;C:GO:0005783;C:GO:0005789;C:GO:0005794;C:GO:0005886;C:GO:0005887;P:GO:0006807;P:GO:0006810;P:GO:0006811;P:GO:0006812;P:GO:0006950;P:GO:0006995;P:GO:0007154;P:GO:0008150;P:GO:0008152;F:GO:0008324;F:GO:0008519;P:GO:0009056;P:GO:0009267;P:GO:0009605;P:GO:0009987;P:GO:0009991;C:GO:0012505;F:GO:0015075;F:GO:0015101;F:GO:0015…	-	79.8543	9.85574	0	0	140.704	23.7386	18.243322518287	4.29e-45	17.5439969384315	9.67e-42	0.640656196881692	1.63e-06	flagellated	TRUE	1
LP_trans_c0_g19199	0.000490193442090535		-	-	-	sing_CL521Contig2	0.009695	0.0167922	968.768	67.0192	0.156579	0.214228	-12.273958601836	5.32e-31	-15.9332963566747	5.67e-25	2.00354892453269	0.0372283	diploid	TRUE	5
LP_trans_c0_g19243	0.000547571335025087		-	-	F:GO:0016787;P:GO:0005975;F:GO:0004553	38150	0.00195385	0.00338417	22.8658	1.04568	0	0	-18.7146988370599	1.25e-44	-15.7368505660218	1.27e-39	-0.323987384061771	0.661858	calcified	TRUE	5
LP_trans_c0_g19687	0.000474896917125954		C	-	P:GO:0015706;P:GO:0055085;F:GO:0015112;F:GO:0022857;C:GO:0016020	-	0	0	181.386	40.1063	0.0242002	0.032983	-12.2546912626265	1.52e-23	-17.9812769016471	4.43e-23	1.65277624893104	0.0476605	diploid	TRUE	5
LP_trans_c0_g19953	0.000482156777554967		S	-	P:GO:0000281;P:GO:0007052;P:GO:0060285;F:GO:0043014;C:GO:0005930;C:GO:0072686	-	153.84	35.2048	0	0	102.691	18.7061	17.3902834475389	1.32e-39	18.1868046091052	3.54e-43	-0.694762795908332	0.0117905	flagellated	TRUE	1
LP_trans_c0_g20409	0.000481574634382138		-	-	-	-	0.00603981	0.0104613	260.229	30.5943	0.00649242	0.0112452	-15.0386129692549	3.66e-36	-14.949586821849	9.35e-36	-0.029743506773287	0.981846	calcified	TRUE	5
LP_trans_c0_g21986	0.000467042578544361		S	-	C:GO:0005829;C:GO:0097014	-	182.54	23.2325	0.00853373	0.0147809	407.244	96.0012	15.4006411972056	3.11e-48	14.3756032223951	3.08e-42	0.970990390329821	0.000228863	flagellated	TRUE	1
LP_trans_c0_g22081	0.000573026669176632		-	-	-	-	1248.96	194.122	0	0	961.519	158.389	18.9488809266339	1.94e-48	19.4912973215342	3.64e-51	-0.49182546862789	0.00672866	flagellated	TRUE	1
LP_trans_c0_g22094	0.000582103038673424		O	ko:K01312,ko:K09640	F:GO:0003674;F:GO:0003824;F:GO:0004175;F:GO:0004252;P:GO:0006508;P:GO:0006807;P:GO:0008150;P:GO:0008152;F:GO:0008233;F:GO:0008236;F:GO:0016787;F:GO:0017171;P:GO:0019538;P:GO:0043170;P:GO:0044238;P:GO:0071704;F:GO:0140096;P:GO:1901564;F:GO:0004181;F:GO:0008270	-	139.973	13.3837	0	0	72.1208	15.6119	18.7126842341288	1.99e-47	19.9256399472592	1.26e-53	-1.11467175586583	2.03e-12	flagellated	TRUE	1
LP_trans_c0_g22223	0.000437300622694518		-	-	P:GO:0006801;P:GO:0016540;F:GO:0046872	-	95.5251	9.45124	0	0	113.532	4.38331	17.1000670169797	1.24e-39	17.0059260765935	3.55e-39	0.0862533150480053	0.587295	flagellated	TRUE	1
LP_trans_c0_g2313	0.000470973979848478		-	-	P:GO:0019853;F:GO:0003885;F:GO:0016491;F:GO:0016899;F:GO:0046872;F:GO:0050660;F:GO:0071949;C:GO:0016020	-	69.2418	12.2121	0.0018915	0.00327617	174.781	30.6796	16.1892904821352	5.62e-42	15.0006264758071	2.56e-36	1.15072337603685	2.3e-12	flagellated	TRUE	1
LP_trans_c0_g23472	0.000455443584501851		P	ko:K07300,ko:K08286,ko:K11699,ko:K12619,ko:K20404	C:GO:0000322;C:GO:0000323;C:GO:0000324;C:GO:0000329;F:GO:0003674;F:GO:0005215;F:GO:0005451;F:GO:0005488;C:GO:0005575;C:GO:0005622;C:GO:0005737;C:GO:0005773;C:GO:0005774;C:GO:0005783;C:GO:0005789;P:GO:0006810;P:GO:0006811;P:GO:0006812;P:GO:0006813;P:GO:0006816;P:GO:0006873;P:GO:0006874;P:GO:0006875;P:GO:0007034;P:GO:0008150;F:GO:0008324;P:GO:0009987;C:GO:0012505;F:GO:0015075;F:GO:0015078;F:GO:0015…	41377	0.00526279	0.00911542	193.737	20.1394	0.0209823	0.0363424	-13.0922817529206	8.76e-70	-14.8294065737401	3e-35	0.658451896365534	0.281944	diploid	TRUE	1
LP_trans_c0_g23633	0.00047338010957697		-	-	-	-	177.481	6.92266	0.00309562	0.00536178	170.582	21.3617	15.4375920081985	8.09e-39	15.667525750406	7.01e-40	-0.223864004337656	0.0244644	flagellated	TRUE	1
LP_trans_c0_g24377	0.000532746527327275		-	-	-	-	472.232	16.4664	0.00766436	0.00663795	533.599	42.7158	15.9399782370547	2.25e-54	15.9268181753857	2.98e-54	0.0131694612640372	0.92641	flagellated	TRUE	1
LP_trans_c0_g25896	0.000512639301291128		U	ko:K02154	P:GO:1902600;F:GO:0046961;C:GO:0000220;C:GO:0030659;C:GO:0045335;F:GO:0015078;C:GO:0033179	CL2083Contig1	0	0	153.72	20.9442	0.0153974	0.0209855	-13.0519626516895	1.67e-41	-18.6315840798922	3.49e-31	2.11353290230334	0.0325829	diploid	TRUE	5
LP_trans_c0_g27260	0.000445793949068671		-	-	-	-	142.328	16.9161	0	0	76.5234	5.27256	16.5677173353897	4.09e-37	17.6994016240461	3.72e-42	-1.02913862794199	2.3e-11	flagellated	TRUE	1
LP_trans_c0_g27927	0.000473184186381958		KLT	ko:K08852,ko:K18412	F:GO:0000166;F:GO:0003674;F:GO:0003824;F:GO:0004672;F:GO:0004674;F:GO:0005488;F:GO:0005524;P:GO:0006468;P:GO:0006793;P:GO:0006796;P:GO:0006807;P:GO:0008150;P:GO:0008152;P:GO:0009987;F:GO:0016301;P:GO:0016310;F:GO:0016740;F:GO:0016772;F:GO:0016773;F:GO:0017076;P:GO:0019538;F:GO:0030554;F:GO:0032553;F:GO:0032555;F:GO:0032559;F:GO:0035639;F:GO:0036094;P:GO:0036211;F:GO:0043167;F:GO:0043168;P:GO:0043…	-	121.26	6.61054	0.0021768	0.00377033	111.867	15.8662	15.4003827173038	1.37e-38	15.6914786725342	6.08e-40	-0.283162295386429	0.00986636	flagellated	TRUE	1
LP_trans_c0_g28190	0.000507302070572673		-	-	-	est_14152	1170.57	124.064	0.0207455	0.0359323	2739.98	47.6063	16.706498262039	8.33e-45	15.6082779462473	2.38e-39	1.06812654341397	1.2e-14	core	TRUE	1
LP_trans_c0_g2855	0.000555960892653339		-	-	P:GO:0000462;P:GO:0006396;F:GO:0003676;F:GO:0003723;F:GO:0016787;F:GO:0030515;C:GO:0005634;C:GO:0016020	-	634.023	20.1093	0.0165913	0.00800204	1004.21	102.555	15.7961070541221	9.48e-181	15.2946250553222	1.64e-169	0.498139234893575	1.7e-13	core	TRUE	1
LP_trans_c0_g29539	0.000449460237518894		P	-	P:GO:0016310;F:GO:0005524;F:GO:0016301;C:GO:0016020	-	0	0	203.788	18.8089	0.0291547	0.0504974	-12.0574870638236	1.54e-13	-16.9476263986571	2.37e-15	0.618740417526029	0.218253	diploid	TRUE	5
LP_trans_c0_g30303	0.000465651258614082		-	-	-	est_16541	1250.01	245.298	0	0	741.566	142.819	17.0981083927228	1.05e-38	17.8812066644866	3.44e-42	-0.69081595927852	0.00542072	flagellated	TRUE	1
LP_trans_c0_g31033	0.000469688144200925		-	-	F:GO:0016671	-	110.443	10.7445	0.00361673	0.00313344	129.213	10.3932	15.0056880770078	2.8e-48	14.9378819738975	8.08e-48	0.0667420154924896	0.600237	flagellated	TRUE	1
LP_trans_c0_g31079	0.000465070815444265		-	-	-	-	305.28	43.619	0	0	160.044	18.2415	16.8828866916183	4.47e-38	18.0567705359987	2.37e-43	-1.05627634093097	3.58e-07	flagellated	TRUE	1
LP_trans_c0_g3433	0.000528504034626543		-	-	P:GO:0016310;F:GO:0016301;F:GO:0030246	CL1582Contig1	0	0	338.861	20.1149	0.0202112	0.0350069	-13.5768366504377	7.47e-31	-18.447891527071	1.43e-26	1.00910735455834	0.127525	diploid	TRUE	5
LP_trans_c0_g3632	0.000472183537695665		C	ko:K02136	C:GO:0000275;F:GO:0003674;F:GO:0003824;F:GO:0005215;C:GO:0005575;C:GO:0005622;C:GO:0005737;C:GO:0005739;C:GO:0005740;C:GO:0005743;C:GO:0005753;C:GO:0005756;P:GO:0006139;P:GO:0006163;P:GO:0006164;P:GO:0006725;P:GO:0006753;P:GO:0006754;P:GO:0006793;P:GO:0006796;P:GO:0006807;P:GO:0006810;P:GO:0006811;P:GO:0006812;P:GO:0008150;P:GO:0008152;F:GO:0008324;P:GO:0009058;P:GO:0009117;P:GO:0009123;P:GO:0009…	contig_8756	425.749	5.95313	0.00764728	0.0132455	408.483	24.1966	15.3891592507392	7.5e-39	15.6430050423898	6.75e-40	-0.221294218307149	0.000215479	flagellated	TRUE	1
LP_trans_c0_g3863	0.00054444202561016		U	ko:K03320	F:GO:0003674;F:GO:0005215;C:GO:0005575;P:GO:0006810;P:GO:0006811;P:GO:0006812;P:GO:0008150;F:GO:0008324;F:GO:0008519;F:GO:0015075;C:GO:0016020;C:GO:0016021;F:GO:0022857;C:GO:0031224;P:GO:0034220;P:GO:0051179;P:GO:0051234;P:GO:0055085;P:GO:0071705;P:GO:0072488;P:GO:0098655;C:GO:0005886	-	422.782	63.3885	0	0	305.144	38.538	18.4321845417554	6.86e-46	19.120834420624	2.82e-49	-0.62653783779603	0.000193303	flagellated	TRUE	1
LP_trans_c0_g4255	0.000470635110467775		P	ko:K13751,ko:K13752,ko:K13753	P:GO:0006816;P:GO:0098662;F:GO:0015085;F:GO:0015297;C:GO:0016020;P:GO:0055085	-	0	0	196.754	26.5714	0.0472787	0.0631986	-11.4985324521609	2.94e-16	-18.0505421931654	3.88e-19	2.36675734353615	0.0263578	diploid	TRUE	5
LP_trans_c0_g4933	0.000485096670231595		-	-	C:GO:0016020	-	133.376	2.15096	0.00967284	0.00547235	184.481	47.6041	14.5987795351175	5.91e-159	14.2640435305404	9.39e-152	0.323825336604819	0.112636	flagellated	TRUE	1
LP_trans_c0_g5506	0.000498218175897174		-	-	-	-	187.338	26.9366	0	0	315.497	6.73148	18.4340794190536	5.42e-46	17.7887860931116	7.42e-43	0.590359593707121	3.88e-05	flagellated	TRUE	1
LP_trans_c0_g6574	0.000459214606817883		-	-	-	-	354.305	60.8741	0	0	362.324	25.4331	17.3716656494568	2.43e-40	17.481500125248	8.23e-41	-0.0976561855725281	0.6954	flagellated	TRUE	1
LP_trans_c0_g7306	0.000477219969221743		P	-	F:GO:0008484;F:GO:0070569;F:GO:0003824	-	113.525	14.8873	0.00240684	0.00416877	187.637	26.6926	15.9432324245425	5.53e-41	15.3771549356114	3.03e-38	0.54796481140383	0.000110703	flagellated	TRUE	1
LP_trans_c0_g7313	0.000522836589476848		-	-	-	-	229.718	21.7026	0.00328759	0.00284732	228.777	45.6204	15.7283695846566	8.12e-54	15.9063084181197	5.84e-55	-0.1722265263366	0.28763	flagellated	TRUE	1
LP_trans_c0_g7528	0.000448719126298935		-	-	C:GO:0012505;C:GO:0016020;C:GO:0031410;P:GO:0006886;P:GO:0016192;F:GO:0005198;C:GO:0030130;C:GO:0030132	-	177.064	13.0989	0	0	241.249	19.6356	17.4150309968803	2.65e-41	17.1076816243045	7.47e-40	0.284122735998996	0.00319189	flagellated	TRUE	1
LP_trans_c0_g914	0.000446768228800848		S	ko:K10523,ko:K10614	F:GO:0005509	-	104.413	4.04213	0.0112538	0.00814513	161.266	42.1236	13.8633415622087	4.66e-225	13.4123236573294	1.14e-210	0.439694627780204	0.0116637	core	TRUE	1
LP_trans_c0_g9315	0.000495892840750216		E	ko:K11450,K11450	F:GO:0003674;F:GO:0003676;F:GO:0003677;F:GO:0003824;F:GO:0005488;C:GO:0005575;C:GO:0005622;C:GO:0005634;P:GO:0006139;P:GO:0006325;P:GO:0006351;P:GO:0006355;P:GO:0006476;P:GO:0006479;P:GO:0006725;P:GO:0006807;P:GO:0006996;P:GO:0007275;P:GO:0008150;P:GO:0008152;P:GO:0008213;P:GO:0009058;P:GO:0009059;P:GO:0009889;P:GO:0009987;P:GO:0010467;P:GO:0010468;P:GO:0010556;P:GO:0016043;P:GO:0016070;F:GO:0016…	-	227.953	43.2443	0	0	150.388	31.2985	17.5964993268182	1.21e-40	18.4028078742526	2.58e-44	-0.705052482104057	0.0101276	flagellated	TRUE	1

### Sheet: transcripts_PC2
PC2
Gene	Contribution	COG	KEGG	GO	CCMP2090_ID	HAP_mean	HAP_sd	CALCI_mean	CALCI_SD	DEC_mean	DEC_sd	l2FC_DecvsDip	padj_DecvsDip	l2FC_HapvsDip	padj_HapvsDip	l2FC_DecvsHap	padj_DecvsHap	Specificity	FDR <0.05	Cluster
LP_trans_c0_g10652	0.0016353864257337	-	-	C:GO:0016020	-	0.00982959	0.0170254	0	0	55.6147	9.58219	14.3386632338222	3.1e-26	0.383040930358449	0.447004	11.3500530418066	2.56e-20	decoupled	TRUE	3
LP_trans_c0_g13727	0.00204768815734961	-	-	-	est_8779	0	0	87.5448	5.50043	55.6321	8.41653	-0.33465564421811	0.124342	-17.3510387561819	9.36e-38	16.4521802234784	1.63e-35	diploid	TRUE	2
LP_trans_c0_g14210	0.00156350366843061	-	-	P:GO:0006351;F:GO:0003899;F:GO:0046983;C:GO:0000428;C:GO:0016020	-	38.3346	11.5327	5.88949	0.936834	0.0204837	0.0208365	-7.83961034499264	8.55e-35	2.85713105304001	2.05e-32	-10.7499612248092	3.41e-63	core	TRUE	6
LP_trans_c0_g14985	0.00149864198253542	O	ko:K01802,ko:K12737	P:GO:0000413;F:GO:0003674;F:GO:0003755;F:GO:0003824;C:GO:0005575;C:GO:0005622;C:GO:0005634;C:GO:0005654;C:GO:0005681;C:GO:0005684;C:GO:0005737;C:GO:0005911;P:GO:0006139;P:GO:0006396;P:GO:0006397;P:GO:0006457;P:GO:0006725;P:GO:0006807;P:GO:0008150;P:GO:0008152;P:GO:0008380;C:GO:0009506;P:GO:0009987;P:GO:0010467;P:GO:0016070;P:GO:0016071;F:GO:0016853;F:GO:0016859;P:GO:0018193;P:GO:0018208;P:GO:0019…	-	43.4994	4.91386	27.0711	0.136106	0	0	-12.7619214205878	2.29e-21	0.865956824524482	5.65e-15	-13.7445565543155	6.08e-24	non_dec	TRUE	6
LP_trans_c0_g15015	0.00165817196470767	-	-	-	-	0	0	22.404	3.06004	33.4661	4.56859	0.600412462231264	0.00573649	-14.5741053203652	7.65e-27	14.8606699873465	1.01e-28	diploid	TRUE	2
LP_trans_c0_g15134	0.00146745652968858	-	-	F:GO:0005515	-	0	0	0	0	3.28298	0.376657	12.8105152523736	5.95e-21	-0.0221332909134213	0.914071	12.5532466146436	1.39e-19	decoupled	TRUE	3
LP_trans_c0_g15940	0.00191886574350654	S	-	C:GO:0016020;P:GO:0006633;F:GO:0016790;P:GO:0005975;F:GO:0003824	-	0.00516546	0.00894684	0.010089	0.00874081	48.9992	4.21853	12.2355032832311	5.12e-32	-0.101867222605108	0.948671	12.4607636288253	7.99e-25	diploid	TRUE	3
LP_trans_c0_g1603	0.00198834189915353	-	-	P:GO:0005975;P:GO:0007219;P:GO:0008152;P:GO:0016485;P:GO:0032218;F:GO:0004190;F:GO:0004571;F:GO:0005509;F:GO:0016787;F:GO:0016798;F:GO:0032217;C:GO:0005783;C:GO:0005789;C:GO:0005794;C:GO:0005886;C:GO:0016020	-	0	0	0	0	27.4411	0.448846	14.8105708165984	3.74e-28	-0.02373349745604	0.913861	14.5616147235695	1.37e-26	decoupled	TRUE	3
LP_trans_c0_g17194	0.00146059017071149	-	-	F:GO:0005488;C:GO:0015630;F:GO:0005515	-	0.00206404	0.00357502	0.00220565	0.00382029	5.19341	0.661595	10.9230667730696	3e-20	0.0363748992607489	0.913861	10.6791457916281	6.76e-19	decoupled	TRUE	3
LP_trans_c0_g17295	0.00212816562045428	O	ko:K01802,ko:K14554	P:GO:0000103;P:GO:0006526;F:GO:0003755;F:GO:0004781;F:GO:0005524	-	0	0	21.0039	2.70819	96.534	17.3663	2.21824002489677	6.46e-22	-14.4287759749525	3.35e-26	16.4686261258657	5.21e-35	diploid	TRUE	2
LP_trans_c0_g1822	0.00146773660965773	-	-	-	-	0.011063	0.0107921	19.3858	2.20719	32.2452	9.0425	0.875882455749556	0.00116352	-10.4641531600402	1.33e-32	11.3800946592301	1.13e-37	core	TRUE	2
LP_trans_c0_g18386	0.00148112616701332	-	-	F:GO:0046872	-	0	0	12.7417	1.13614	17.3258	4.37857	0.470759295829404	0.0780612	-13.9729428219466	1.91e-24	14.1516402665109	1.03e-25	diploid	TRUE	2
LP_trans_c0_g1916	0.00184305139099661	-	-	P:GO:0007165;P:GO:0016310;P:GO:0019677;F:GO:0003924;F:GO:0003953;F:GO:0005525;F:GO:0016301;F:GO:0005515	-	0	0	0	0	11.2742	0.570012	14.2827480200095	4.42e-26	-0.0224218237687093	0.913877	14.0310119223212	1.46e-24	decoupled	TRUE	3
LP_trans_c0_g20086	0.00146872750141501	-	-	-	CL879Contig1	0	0	28.2585	6.08958	29.299	2.19404	0.0842532914948091	0.745019	-14.3844681126089	3.81e-26	14.1094309586075	6.93e-26	diploid	TRUE	2
LP_trans_c0_g20920	0.00168901844747561	-	-	-	-	33.1414	7.4038	0	0	0	0	-0.02441067675824	0.948487	14.5700101418887	1.01e-26	-14.4029041424421	1.62e-25	haploid	TRUE	7
LP_trans_c0_g20946	0.00146479539883821	-	-	-	-	0	0	0.0681072	0.0791713	29.6479	2.69537	8.70677702932426	4.82e-32	-1.35002290411111	0.084568	12.5775830903269	1.36e-20	diploid	TRUE	3
LP_trans_c0_g21015	0.00184276765670378	-	-	-	-	0	0	0.00269103	0.00466099	11.663	0.963601	11.8062629282033	2.96e-23	-0.31644106778394	0.73374	14.0123158172904	2.89e-25	decoupled	TRUE	3
LP_trans_c0_g21019	0.00248641023838364	U	-	P:GO:0009765;C:GO:0009536;C:GO:0016020	CL1Contig1913	534.578	30.2312	290.998	47.1952	0.0690849	0.0850616	-12.0108249680092	1.53e-133	1.04941941860642	1.98e-09	-13.0820011972827	5.77e-157	core	TRUE	6
LP_trans_c0_g21550	0.00178103243013973	-	-	-	-	0	0	14.5563	0.710599	35.5453	3.86014	1.30788115066827	6.01e-42	-14.193333058075	4.05e-26	15.2434021698572	6.69e-31	diploid	TRUE	2
LP_trans_c0_g2248	0.00181081076687162	E	-	F:GO:0046983	-	0	0	0.00594906	0.0103041	8.41378	1.97973	8.74716414387169	1.87e-06	-0.599296052856926	0.218712	13.4212410266456	2.34e-08	decoupled	TRUE	3
LP_trans_c0_g23120	0.0014690375162322	-	-	-	-	0	0	34.5643	2.04671	210.513	0.935162	2.63148659317535	3.24e-97	-11.0765877054402	1.86e-16	13.7277858827911	5.59e-25	diploid	TRUE	2
LP_trans_c0_g23132	0.0015658802255102	-	-	F:GO:0016491;F:GO:0046872;F:GO:0005506;F:GO:0016705;F:GO:0031418	Ctg3770.3	0.0302702	0.0354991	62.3496	11.1684	120.327	16.4327	0.957765213732063	2.48e-05	-10.5281766927285	1.75e-43	11.5257708095455	4.51e-51	core	TRUE	2
LP_trans_c0_g23137	0.00162737756683229	-	-	C:GO:0016020	CL14026Contig1	0	0	12.3187	2.00902	53.0254	14.131	2.10729895044162	2.54e-13	-12.5071832396867	1.09e-19	14.5583194288979	8.07e-27	diploid	TRUE	2
LP_trans_c0_g23146	0.00206759993215061	BK	K04498	P:GO:0006355;P:GO:0016573;F:GO:0004402;F:GO:0046872	-	0.00606164	0.0104991	0.0587767	0.0116268	72.3386	7.03251	10.2564112049049	1.44e-94	-1.95859156008851	0.0301783	13.0846008499873	3.58e-27	diploid	TRUE	3
LP_trans_c0_g23776	0.00187839657568237	-	-	-	-	0.0163677	0.0283498	0	0	132.452	9.86966	14.7402446478057	1.33e-28	0.324336822056381	0.595219	12.1516832882267	7.07e-24	flagellated	TRUE	3
LP_trans_c0_g24021	0.00209209489331498	-	-	P:GO:0015969;P:GO:0055085;F:GO:0005509;F:GO:0015267;F:GO:0016740;C:GO:0016020	-	0	0	34.4045	3.06118	137.216	13.069	2.01716839269202	1.05e-31	-14.544516457304	5.25e-27	16.3521532914946	4.69e-35	diploid	TRUE	2
LP_trans_c0_g26648	0.00207198987207863	LO	K02213,K02603,K02606	P:GO:0000076;P:GO:0000083;P:GO:0007088;P:GO:0007089;P:GO:0008156;P:GO:0008285;P:GO:0010965;P:GO:0030071;P:GO:0032467;P:GO:0033047;P:GO:0045737;P:GO:0048146;P:GO:0051984;P:GO:2000113;F:GO:0000166;F:GO:0003682;F:GO:0019900;C:GO:0000794;C:GO:0000922;C:GO:0005654;C:GO:0005730;C:GO:0005829;C:GO:0051233	-	213.073	17.364	4.72592	0.643171	0	0	-9.60806751229357	1.03e-12	5.68092431428555	1.21e-253	-16.0156736650626	4.21e-32	non_dec	TRUE	6
LP_trans_c0_g26832	0.00234416120268343	-	-	-	-	0.0264798	0.0458643	0.0127186	0.0220293	284.365	86.7474	14.2080542679762	7.72e-31	0.315118708106023	0.54727	13.096105769332	3.04e-33	core	TRUE	3
LP_trans_c0_g282350	0.00191251280287728
LP_trans_c0_g28320	0.00151280436602634	-	-	F:GO:0005509;C:GO:0016020	-	0	0	0.105647	0.0326459	24.6697	6.59634	7.85417662343348	1.68e-47	-3.63220676118778	0.00296653	13.1609154172095	2.14e-21	diploid	TRUE	3
LP_trans_c0_g2867	0.00181674553835621	-	-	-	est_4075	0	0	25.0266	2.24001	101.247	10.9495	2.03791788577834	5.04e-109	-13.4038765565454	1.85e-23	15.2803790623938	5.18e-31	diploid	TRUE	2
LP_trans_c0_g29331	0.00156218818780129	I	ko:K00507	F:GO:0016717;C:GO:0016020	-	16.9069	1.66611	7.93324	0.646588	0.00443518	0.00768195	-10.534201703838	6.3e-19	1.27003855123237	1.37e-18	-11.8510778052241	8.69e-23	non_dec	TRUE	6
LP_trans_c0_g29632	0.00169516017029968	U	ko:K08914	P:GO:0009644;P:GO:0009765;P:GO:0010196;P:GO:0080183;F:GO:0016168;C:GO:0009523;C:GO:0009535;C:GO:0030076;C:GO:0016020	sing_52691	286.574	32.6876	115.195	37.6013	0.147527	0.0758399	-9.56286393634832	1.95e-87	1.45502818566351	6.05e-08	-11.0705628492444	1.16e-115	core	TRUE	6
LP_trans_c0_g30135	0.00182854556989486	-	-	F:GO:0005524;F:GO:0016887;F:GO:0046982	-	0	0	0	0	7.22509	1.11251	14.2201313779723	4.64e-26	-0.0232545267287035	0.913861	13.9667346624537	1.54e-24	decoupled	TRUE	3
LP_trans_c0_g30406	0.00153168148048407	-	-	-	-	50.3012	10.4116	20.0985	4.76342	0	0	-12.6290057136398	9.1e-20	1.05181444631818	0.00101035	-13.8791065421708	5.49e-23	non_dec	TRUE	6
LP_trans_c0_g30677	0.00153998438921209	-	-	-	-	0	0	0	0	394.245	18.7139	13.094099756961	2.7e-22	-0.022324370939934	0.913861	12.8361354819177	7e-21	decoupled	TRUE	3
LP_trans_c0_g30978	0.00157132061035495	-	-	F:GO:0005515	CL3537Contig1.1	0	0	9.53863	1.00671	27.7896	2.79219	1.56366833523966	3.06e-50	-12.9381872347377	6.25e-22	14.3236737645767	2.82e-27	diploid	TRUE	2
LP_trans_c0_g31043	0.00172243004974895	ADK	-	P:GO:0006338;F:GO:0000166;F:GO:0003677;F:GO:0005524;F:GO:0140658	-	0	0	5.18245	0.0285676	18.4961	0.642247	1.8655061853514	2.64e-54	-13.2332704549275	8.08e-23	14.9369034510466	1.57e-29	diploid	TRUE	2
LP_trans_c0_g51430	0.00170194530615602
LP_trans_c0_g5501	0.00163512966314728	S	-	F:GO:0016702;F:GO:0046872;C:GO:0016020;P:GO:0016567;F:GO:0004842;F:GO:0005515	-	98.3657	3.81446	76.677	1.68275	0.0256832	0.0444845	-8.97074203797593	3.79e-11	0.255162244545903	0.704461	-9.5798400845137	5.63e-12	core	TRUE	6
LP_trans_c0_g5627	0.00176043825607299	Z	ko:K05857,ko:K19006	P:GO:0001101;F:GO:0003674;F:GO:0003824;F:GO:0004435;F:GO:0004620;F:GO:0004629;F:GO:0005488;F:GO:0005509;F:GO:0005543;F:GO:0005544;F:GO:0005546;C:GO:0005575;C:GO:0005622;C:GO:0005634;C:GO:0005737;C:GO:0005739;C:GO:0005740;C:GO:0005829;P:GO:0006109;P:GO:0006629;P:GO:0006873;P:GO:0006874;P:GO:0006875;P:GO:0006950;P:GO:0007154;P:GO:0007165;P:GO:0007186;P:GO:0007200;P:GO:0007204;F:GO:0008081;P:GO:0008…	-	0	0	0	0	27.4918	2.66261	13.9628887926391	3.08e-25	-0.0230569316325043	0.913861	13.7092754827246	9.8e-24	decoupled	TRUE	3
LP_trans_c0_g646	0.00145828068085836	-	-	P:GO:0051301;F:GO:0005507;F:GO:0016491;F:GO:0046872;C:GO:0016020	-	4.8475	0.218405	0	0	0.00140094	0.00242649	0.336285677582366	0.568996	14.1101310111609	2.86e-26	-11.4573393081069	1.63e-21	haploid	TRUE	7
LP_trans_c0_g716	0.00160427314008437	-	-	-	-	0	0	0	0	24.2534	4.55728	13.3854031575994	2.31e-22	-0.0226377429342848	0.914218	13.1296500916505	5.75e-21	decoupled	TRUE	3
LP_trans_c0_g7257	0.0016260751229623	-	-	-	-	0	0	0	0	7.63686	1.92157	13.4907722965823	1.94e-22	-0.0226428157689202	0.914282	13.2328579380089	4.82e-21	decoupled	TRUE	3
LP_trans_c0_g727	0.00157050752873258	-	-	-	est_1849	0.0172801	0.00620796	0	0	29.5871	4.15791	15.3878275479725	1.7e-30	2.33332869457274	0.0192013	10.5223216126408	4.18e-52	flagellated	TRUE	3
LP_trans_c0_g7492	0.00170970622676005	-	-	-	49468.1	0	0	5.88882	0.33829	45.5289	5.60638	2.97137004116663	4.69e-202	-11.7403833246768	2.37e-18	14.7219138921978	1.02e-28	diploid	TRUE	2
LP_trans_c0_g7493	0.00153048312208025	-	-	-	-	0	0	0.022976	0.021923	4.36293	0.985407	7.63656192003483	7.1e-48	-3.95247928339906	0.00162565	13.1443826873267	3.27e-21	diploid	TRUE	3
LP_trans_c0_g7918	0.0015491065841137	-	-	-	-	0.00463701	0.00803154	2.96478	0.202794	28.9908	3.02724	3.31934670504542	2.62e-210	-8.68851152469357	1.22e-13	12.0711718508847	6.28e-24	diploid	TRUE	2
LP_trans_c0_g9900	0.00178088648636122	-	-	C:GO:0016020	-	0.013531	0.0234364	18.9173	3.71213	149.624	31.8331	3.00062000297991	1.61e-30	-9.9902203631793	8.95e-17	13.0617653515727	1.09e-26	core	TRUE	2
LP_trans_c0_g9905	0.0017526973761085	-	-	P:GO:0006633;P:GO:0007166;F:GO:0003989;F:GO:0005509;F:GO:0005524;F:GO:0005515	-	0	0	0	0	31.5211	5.48033	13.9660207425209	2.27e-24	-0.0230477502360092	0.914215	13.7095354145189	6.6e-23	decoupled	TRUE	3
